# Elucidation of the anti-inflammatory mechanism of isoliquiritigenin from *Glycyrrhiza uralensis* using activity-based protein profiling

**DOI:** 10.64898/2026.05.05.722967

**Authors:** Hina Sakai, Mi Hwa Chung, Taiki Nakaya, Katsuya Ohbuchi, Yosuke Isobe, Makoto Arita, Kazuya Tsumagari, Koshi Imami, Takatsugu Hirokawa, Hiroshi Tsugawa

**Affiliations:** Department of Biotechnology and Life Science, Tokyo University of Agriculture and Technology, 2-24-16 Naka-cho, Koganei, Tokyo, 184-8588 Japan; Tsumura Kampo Laboratories, Tsumura & Co, Ami, Ibaraki 300-1192, Japan; Division of Physiological Chemistry and Metabolism, Graduate School of Pharmaceutical Sciences, Keio University, 1-5-30 Shibakoen, Minato-ku, Tokyo, 105-8512 Japan; RIKEN Center for Integrative Medical Sciences, 1-7-22 Suehiro-cho, Tsurumi-ku, Yokohama, Kanagawa, 230-0045, Japan; Division of Biomedical Science, Faculty of Medicine, University of Tsukuba, 1-1-1 Tennodai, Tsukuba, Ibaraki, 305-8577 Japan; RIKEN Center for Sustainable Resource Science, 1-7-22 Suehiro-cho, Tsurumi-ku, Yokohama, Kanagawa 230-0045, Japan; Graduate School of Pharmaceutical Sciences, Kyoto University, 46-29 Yoshida-Shimoadachi-cho, Sakyo-ku, Kyoto 606-8501, Japan

**Author notes:** **Corresponding Author** Hiroshi Tsugawa.

## Abstract

*Glycyrrhiza uralensis* is a widely used medicinal plant present in more than 70% of Kampo formulations in Japan owing to its diverse pharmacological activities, including immunomodulatory, antitumor, and antioxidant effects. Isoliquiritigenin (ILG), a major chalcone constituent of *G. uralensis*, exhibits anti-inflammatory activity; however, its molecular mechanism remains unclear. Here, we employed an activity-based protein profiling approach to identify the molecular targets of ILG. Given that the α,β-unsaturated carbonyl moiety of ILG can covalently react with reactive cysteine residues via nucleophilic addition, we used an iodoacetamide-based probe to globally profile cysteine-reactive proteomes. The comparative analysis between ILG- and vehicle-treated RAW 264.7 macrophages identified cysteine 65 (Cys65) of lipocalin-type prostaglandin D_2_ synthase (L-PGDS) as a potential covalent target. ILG treatment did not alter L-PGDS expression levels, indicating that reduced probe labeling reflects direct covalent competition rather than changes in expression. Consistently, ILG significantly suppressed prostaglandin D_2_ (PGD_2_) production, comparable to the selective L-PGDS inhibitor AT-56. Although both ILG and AT-56 reduced interleukin-6 expression, ILG exerted a stronger inhibitory effect. Our results demonstrate that covalent inhibition of L-PGDS and subsequent suppression of PGD_2_ production represent a key mechanism underlying the anti-inflammatory activity of ILG.
