## Supplementary material for "Elucidation of the anti-inflammatory mechanism of isoliquiritigenin from *Glycyrrhiza uralensis* using activity-based protein profiling": Source data: Source data for Figure 2 (gel-based ABPP).xlsx

### Sheet: Human L-PGDS
Name	class	ratio
ILG_0 µM_1	0_µM	82.5584
ILG_0 µM_2	0_µM	115.805
ILG_0 µM_3	0_µM	101.637
ILG_1 µM_1	1_µM	51.1696
ILG_1 µM_2	1_µM	60.0401
ILG_1 µM_3	1_µM	61.586
ILG_3 µM_1	3_µM	33.1397
ILG_3 µM_2	3_µM	39.7643
ILG_3 µM_3	3_µM	48.5985
ILG_10 µM_1	10_µM	15.1166
ILG_10 µM_2	10_µM	18.9662
ILG_10 µM_3	10_µM	23.0508
ILG_30 µM_1	30_µM	13.5398
ILG_30 µM_2	30_µM	16.8768
ILG_30 µM_3	30_µM	15.9549
ILG_100 µM_1	100_µM	13.2951
ILG_100 µM_2	100_µM	24.8034
ILG_100 µM_3	100_µM	15.5959

### Sheet: Mouse L-PGDS
Name	class	ratio
ILG_0 µM_1	0_µM	115.357
ILG_0 µM_2	0_µM	92.5413
ILG_0 µM_3	0_µM	92.1019
ILG_1 µM_1	1_µM	78.9161
ILG_1 µM_2	1_µM	90.4072
ILG_1 µM_3	1_µM	89.5274
ILG_3 µM_1	3_µM	34.4632
ILG_3 µM_2	3_µM	45.5894
ILG_3 µM_3	3_µM	28.308
ILG_10 µM_1	10_µM	17.5612
ILG_10 µM_2	10_µM	18.0537
ILG_10 µM_3	10_µM	12.6872
ILG_30 µM_1	30_µM	16.6603
ILG_30 µM_2	30_µM	13.8731
ILG_30 µM_3	30_µM	11.1451
ILG_100 µM_1	100_µM	15.8923
ILG_100 µM_2	100_µM	11.5762
ILG_100 µM_3	100_µM	11.3843
