## Supplementary material for "Elucidation of the anti-inflammatory mechanism of isoliquiritigenin from *Glycyrrhiza uralensis* using activity-based protein profiling": Source data: Source data for Figure 3 (ELISA).xlsx

### Sheet: for R
Name	class	concentration
Control_1	Control	-27.0769	-5.7301
Control_2	Control	-28.2308	-6.08825
Control_3	Control	-29	-5.61179
Control_4	Control	-30.1538	-6.16062
LPS_1	LPS	472.538	100
LPS_2	LPS	463.692	100
LPS_3	LPS	516.769	100
LPS_4	LPS	489.462	100
ILG_1	ILG	64.4615	13.6415
ILG_2	ILG	85.2308	18.3809
ILG_3	ILG	89.0769	17.2373
ILG_4	ILG	79.0769	16.1559
AT56_1	AT56	405.231	85.7561
AT56_2	AT56	419.846	90.5441
AT56_3	AT56	441.385	85.4123
AT56_4	AT56	359.077	73.3616
Dexamethasone_1	Dexamethasone	75.6154	16.002
Dexamethasone_2	Dexamethasone	82.5385	17.8003
Dexamethasone_3	Dexamethasone	106.385	20.5865
Dexamethasone_4	Dexamethasone	65.6154	13.4056

### Sheet: for R (LPS100)
Name	class	ratio
Control_1	Control	-5.7301
Control_2	Control	-6.08825
Control_3	Control	-5.61179
Control_4	Control	-6.16062
LPS_1	LPS	97.3071
LPS_2	LPS	95.4855
LPS_3	LPS	106.415
LPS_4	LPS	100.792
ILG_1	LPS+ILG	13.6415
ILG_2	LPS+ILG	18.3809
ILG_3	LPS+ILG	17.2373
ILG_4	LPS+ILG	16.1559
AT56_1	LPS+AT56	85.7561
AT56_2	LPS+AT56	90.5441
AT56_3	LPS+AT56	85.4123
AT56_4	LPS+AT56	73.3616
Dexamethasone_1	LPS+Dexamethasone	16.002
Dexamethasone_2	LPS+Dexamethasone	17.8003
Dexamethasone_3	LPS+Dexamethasone	20.5865
Dexamethasone_4	LPS+Dexamethasone	13.4056

### Sheet: for R(without Ctrl)
Name	class	ratio
LPS_1	LPS	97.3071
LPS_2	LPS	95.4855
LPS_3	LPS	106.415
LPS_4	LPS	100.792
ILG_1	LPS+ILG	13.6415
ILG_2	LPS+ILG	18.3809
ILG_3	LPS+ILG	17.2373
ILG_4	LPS+ILG	16.1559
AT56_1	LPS+AT56	85.7561
AT56_2	LPS+AT56	90.5441
AT56_3	LPS+AT56	85.4123
AT56_4	LPS+AT56	73.3616
Dexamethasone_1	LPS+Dexamethasone	16.002
Dexamethasone_2	LPS+Dexamethasone	17.8003
Dexamethasone_3	LPS+Dexamethasone	20.5865
Dexamethasone_4	LPS+Dexamethasone	13.4056

### Sheet: Sheet1
Name	class	ratio
Control_1	Control	0.068	0.066
Control_2	Control	0.0665
Control_3	Control	0.0655
Control_4	Control	0.064
LPS_1	LPS	0.7175	0.7345
LPS_2	LPS	0.706
LPS_3	LPS	0.775
LPS_4	LPS	0.7395
ILG_1	ILG	0.187	0.2065
ILG_2	ILG	0.214
ILG_3	ILG	0.219
ILG_4	ILG	0.206
AT56_1	AT56	0.63	0.6315
AT56_2	AT56	0.649
AT56_3	AT56	0.677
AT56_4	AT56	0.57
Dexamethasone_1	Dexamethasone	0.2015	0.2105
Dexamethasone_2	Dexamethasone	0.2105
Dexamethasone_3	Dexamethasone	0.2415
Dexamethasone_4	Dexamethasone	0.1885
