## Supplementary material for "Elucidation of the anti-inflammatory mechanism of isoliquiritigenin from *Glycyrrhiza uralensis* using activity-based protein profiling": Source data: Source data for Figure 3 (PGD2).xlsx

### Sheet: Height_20240605_PGD2_test_v2
name	class	peak_height	ratio	average
control_1	Control	570	5.59493
control_2	Control	723	7.09672
control_3	Control	724	7.10654
control_4	Control	581	5.7029
control_5	Control	876	8.59852
LPS_1	LPS	9677	94.9862	10187.8
LPS_2	LPS	12508	122.774
LPS_3	LPS	8596	84.3754
LPS_4	LPS	9850	96.6843
LPS_5	LPS	10308	101.18
LPS+ILG_1	LPS+ILG	2107	20.6816
LPS+ILG_2	LPS+ILG	1664	16.3333
LPS+ILG_3	LPS+ILG	2708	26.5808
LPS+ILG_4	LPS+ILG	2996	29.4077
LPS+ILG_5	LPS+ILG	1928	18.9246
LPS+AT56_1	LPS+AT56	6520	63.9981
LPS+AT56_2	LPS+AT56	3628	35.6112
LPS+AT56_3	LPS+AT56	7126	69.9464
LPS+AT56_4	LPS+AT56	5695	55.9002
LPS+AT56_5	LPS+AT56	3567	35.0125
