## Supplementary material for "Elucidation of the anti-inflammatory mechanism of isoliquiritigenin from *Glycyrrhiza uralensis* using activity-based protein profiling": Source data: Source data for Figure 3 (qPCR).xlsx

### Sheet: Sheet1
Replicate	Well	Fluor	Target	Content	Sample	Biological Set Name	Cq	Cq Mean	Cq Std. Dev
1	A01	SYBR	GAPDH	Unkn	Ctrl_1	Ctrl	13.1	13.1	0
1	A02	SYBR	GAPDH	Unkn	Ctrl_2	Ctrl	13.1222	13.1222	0
1	A03	SYBR	GAPDH	Unkn	Ctrl_3	Ctrl	13.9791	13.9791	0
1	A04	SYBR	IL-6	Unkn	Ctrl_1	Ctrl	33.3062	33.3062	0
1	A05	SYBR	IL-6	Unkn	Ctrl_2	Ctrl	31.0033	31.0033	0
1	A06	SYBR	IL-6	Unkn	Ctrl_3	Ctrl	31.7466	31.7466	0
1	A07	SYBR	IL-1b	Unkn	Ctrl_1	Ctrl	28.192	28.192	0
1	A08	SYBR	IL-1b	Unkn	Ctrl_2	Ctrl	29.0735	29.0735	0
1	A09	SYBR	IL-1b	Unkn	Ctrl_3	Ctrl	28.1221	28.1221	0
1	A10	SYBR	RhoC	Unkn	Ctrl_1	Ctrl	29.9027	29.9027	0
1	A11	SYBR	RhoC	Unkn	Ctrl_2	Ctrl	30.313	30.313	0
1	A12	SYBR	RhoC	Unkn	Ctrl_3	Ctrl	29.4255	29.4255	0
1	B01	SYBR	GAPDH	Unkn	LPS_1	LPS	13.8151	13.8151	0
1	B02	SYBR	GAPDH	Unkn	LPS_2	LPS	13.7861	13.7861	0
1	B03	SYBR	GAPDH	Unkn	LPS_3	LPS	13.8963	13.8963	0
1	B04	SYBR	IL-6	Unkn	LPS_1	LPS	21.0956	21.0956	0
1	B05	SYBR	IL-6	Unkn	LPS_2	LPS	20.9977	20.9977	0
1	B06	SYBR	IL-6	Unkn	LPS_3	LPS	20.7649	20.7649	0
1	B07	SYBR	IL-1b	Unkn	LPS_1	LPS	15.6524	15.6524	0
1	B08	SYBR	IL-1b	Unkn	LPS_2	LPS	16.8804	16.8804	0
1	B09	SYBR	IL-1b	Unkn	LPS_3	LPS	15.4079	15.4079	0
1	B10	SYBR	RhoC	Unkn	LPS_1	LPS	28.0701	28.0701	0
1	B11	SYBR	RhoC	Unkn	LPS_2	LPS	28.066	28.066	0
1	B12	SYBR	RhoC	Unkn	LPS_3	LPS	28.0358	28.0358	0
1	C01	SYBR	GAPDH	Unkn	ILG_1	ILG	13.7678	13.7678	0
1	C02	SYBR	GAPDH	Unkn	ILG_2	ILG	13.5872	13.5872	0
1	C03	SYBR	GAPDH	Unkn	ILG_3	ILG	13.3612	13.3612	0
1	C04	SYBR	IL-6	Unkn	ILG_1	ILG	23.6028	23.6028	0
1	C05	SYBR	IL-6	Unkn	ILG_2	ILG	23.5691	23.5691	0
1	C06	SYBR	IL-6	Unkn	ILG_3	ILG	23.5799	23.5799	0
1	C07	SYBR	IL-1b	Unkn	ILG_1	ILG	18.9014	18.9014	0
1	C08	SYBR	IL-1b	Unkn	ILG_2	ILG	19.3034	19.3034	0
1	C09	SYBR	IL-1b	Unkn	ILG_3	ILG	18.353	18.353	0
1	C10	SYBR	RhoC	Unkn	ILG_1	ILG	28.6091	28.6091	0
1	C11	SYBR	RhoC	Unkn	ILG_2	ILG	29.3962	29.3962	0
1	C12	SYBR	RhoC	Unkn	ILG_3	ILG	27.7023	27.7023	0
1	D01	SYBR	GAPDH	Unkn	AT56_1	AT56	13.0272	13.0272	0
1	D02	SYBR	GAPDH	Unkn	AT56_2	AT56	13.6437	13.6437	0
1	D03	SYBR	GAPDH	Unkn	AT56_3	AT56	13.5495	13.5495	0
1	D04	SYBR	IL-6	Unkn	AT56_1	AT56	21.0012	21.0012	0
1	D05	SYBR	IL-6	Unkn	AT56_2	AT56	20.1326	20.1326	0
1	D06	SYBR	IL-6	Unkn	AT56_3	AT56	20.2145	20.2145	0
1	D07	SYBR	IL-1b	Unkn	AT56_1	AT56	15.9457	15.9457	0
1	D08	SYBR	IL-1b	Unkn	AT56_2	AT56	16.2509	16.2509	0
1	D09	SYBR	IL-1b	Unkn	AT56_3	AT56	15.6413	15.6413	0
1	D10	SYBR	RhoC	Unkn	AT56_1	AT56	27.6588	27.6588	0
1	D11	SYBR	RhoC	Unkn	AT56_2	AT56	27.2684	27.2684	0
1	D12	SYBR	RhoC	Unkn	AT56_3	AT56	27.2898	27.2898	0
1	E01	SYBR	L-PGDS	Unkn	Ctrl_1	Ctrl	25.3252	25.3252	0
1	E02	SYBR	L-PGDS	Unkn	Ctrl_2	Ctrl	25.3089	25.3089	0
1	E03	SYBR	L-PGDS	Unkn	Ctrl_3	Ctrl	25.0655	25.0655	0
1	E04	SYBR	H-PGDS	Unkn	Ctrl_1	Ctrl	21.5683	21.5683	0
1	E05	SYBR	H-PGDS	Unkn	Ctrl_2	Ctrl	21.4415	21.4415	0
1	E06	SYBR	H-PGDS	Unkn	Ctrl_3	Ctrl	21.7106	21.7106	0
1	E07	SYBR	AKR1B1	Unkn	Ctrl_1	Ctrl	19.142	19.142	0
1	E08	SYBR	AKR1B1	Unkn	Ctrl_2	Ctrl	24.2895	24.2895	0
1	E09	SYBR	AKR1B1	Unkn	Ctrl_3	Ctrl	19.0049	19.0049	0
1	E10	SYBR	Appl2	Unkn	Ctrl_1	Ctrl	21.6846	21.6846	0
1	E11	SYBR	Appl2	Unkn	Ctrl_2	Ctrl	21.828	21.828	0
1	E12	SYBR	Appl2	Unkn	Ctrl_3	Ctrl	22.1953	22.1953	0
1	F01	SYBR	L-PGDS	Unkn	LPS_1	LPS	25.6793	25.6793	0
1	F02	SYBR	L-PGDS	Unkn	LPS_2	LPS	25.572	25.572	0
1	F03	SYBR	L-PGDS	Unkn	LPS_3	LPS	25.7918	25.7918	0
1	F04	SYBR	H-PGDS	Unkn	LPS_1	LPS	22.2003	22.2003	0
1	F05	SYBR	H-PGDS	Unkn	LPS_2	LPS	22.1011	22.1011	0
1	F06	SYBR	H-PGDS	Unkn	LPS_3	LPS	21.6616	21.6616	0
1	F07	SYBR	AKR1B1	Unkn	LPS_1	LPS	19.3455	19.3455	0
1	F08	SYBR	AKR1B1	Unkn	LPS_2	LPS	21.2454	21.2454	0
1	F09	SYBR	AKR1B1	Unkn	LPS_3	LPS	20.3574	20.3574	0
1	F10	SYBR	Appl2	Unkn	LPS_1	LPS	22.3159	22.3159	0
1	F11	SYBR	Appl2	Unkn	LPS_2	LPS	22.2804	22.2804	0
1	F12	SYBR	Appl2	Unkn	LPS_3	LPS	22.5255	22.5255	0
1	G01	SYBR	L-PGDS	Unkn	ILG_1	ILG	25.8854	25.8854	0
1	G02	SYBR	L-PGDS	Unkn	ILG_2	ILG	26.0489	26.0489	0
1	G03	SYBR	L-PGDS	Unkn	ILG_3	ILG	25.8418	25.8418	0
1	G04	SYBR	H-PGDS	Unkn	ILG_1	ILG	21.495	21.495	0
1	G05	SYBR	H-PGDS	Unkn	ILG_2	ILG	21.3245	21.3245	0
1	G06	SYBR	H-PGDS	Unkn	ILG_3	ILG	21.4908	21.4908	0
1	G07	SYBR	AKR1B1	Unkn	ILG_1	ILG	20.4993	20.4993	0
1	G08	SYBR	AKR1B1	Unkn	ILG_2	ILG	19.9143	19.9143	0
1	G09	SYBR	AKR1B1	Unkn	ILG_3	ILG	19.3856	19.3856	0
1	G10	SYBR	Appl2	Unkn	ILG_1	ILG	22.2203	22.2203	0
1	G11	SYBR	Appl2	Unkn	ILG_2	ILG	21.8083	21.8083	0
1	G12	SYBR	Appl2	Unkn	ILG_3	ILG	22.5439	22.5439	0
1	H01	SYBR	L-PGDS	Unkn	AT56_1	AT56	25.8004	25.8004	0
1	H02	SYBR	L-PGDS	Unkn	AT56_2	AT56	25.7958	25.7958	0
1	H03	SYBR	L-PGDS	Unkn	AT56_3	AT56	25.7016	25.7016	0
1	H04	SYBR	H-PGDS	Unkn	AT56_1	AT56	21.5903	21.5903	0
1	H05	SYBR	H-PGDS	Unkn	AT56_2	AT56	21.1643	21.1643	0
1	H06	SYBR	H-PGDS	Unkn	AT56_3	AT56	21.2244	21.2244	0
1	H07	SYBR	AKR1B1	Unkn	AT56_1	AT56	19.8736	19.8736	0
1	H08	SYBR	AKR1B1	Unkn	AT56_2	AT56	19.7073	19.7073	0
1	H09	SYBR	AKR1B1	Unkn	AT56_3	AT56	19.3845	19.3845	0
1	H10	SYBR	Appl2	Unkn	AT56_1	AT56	22.2194	22.2194	0
1	H11	SYBR	Appl2	Unkn	AT56_2	AT56	23.2362	23.2362	0
1	H12	SYBR	Appl2	Unkn	AT56_3	AT56	24.1626	24.1626	0
2	A01	SYBR	GAPDH	Unkn	Ctrl_1	Ctrl	36.4815	36.4815	0
2	A02	SYBR	GAPDH	Unkn	Ctrl_2	Ctrl	36.9417	36.9417	0
2	A03	SYBR	GAPDH	Unkn	Ctrl_3	Ctrl	35.897	35.897	0
2	A04	SYBR	IL-6	Unkn	Ctrl_1	Ctrl	34.5467	34.5467	0
2	A05	SYBR	IL-6	Unkn	Ctrl_2	Ctrl	34.8597	34.8597	0
2	A06	SYBR	IL-6	Unkn	Ctrl_3	Ctrl	34.1157	34.1157	0
2	A07	SYBR	IL-1b	Unkn	Ctrl_1	Ctrl	28.0954	28.0954	0
2	A08	SYBR	IL-1b	Unkn	Ctrl_2	Ctrl	28.0968	28.0968	0
2	A09	SYBR	IL-1b	Unkn	Ctrl_3	Ctrl	27.9655	27.9655	0
2	A10	SYBR	RhoC	Unkn	Ctrl_1	Ctrl	29.4339	29.4339	0
2	A11	SYBR	RhoC	Unkn	Ctrl_2	Ctrl	30.2314	30.2314	0
2	A12	SYBR	RhoC	Unkn	Ctrl_3	Ctrl	29.102	29.102	0
2	B01	SYBR	GAPDH	Unkn	LPS_1	LPS	37.265	37.265	0
2	B02	SYBR	GAPDH	Unkn	LPS_2	LPS	39.1795	39.1795	0
2	B03	SYBR	GAPDH	Unkn	LPS_3	LPS	36.131	36.131	0
2	B04	SYBR	IL-6	Unkn	LPS_1	LPS	23.0636	23.0636	0
2	B05	SYBR	IL-6	Unkn	LPS_2	LPS	23.2937	23.2937	0
2	B06	SYBR	IL-6	Unkn	LPS_3	LPS	21.9313	21.9313	0
2	B07	SYBR	IL-1b	Unkn	LPS_1	LPS	15.5398	15.5398	0
2	B08	SYBR	IL-1b	Unkn	LPS_2	LPS	15.9751	15.9751	0
2	B09	SYBR	IL-1b	Unkn	LPS_3	LPS	15.4319	15.4319	0
2	B10	SYBR	RhoC	Unkn	LPS_1	LPS	27.532	27.532	0
2	B11	SYBR	RhoC	Unkn	LPS_2	LPS	28.0526	28.0526	0
2	B12	SYBR	RhoC	Unkn	LPS_3	LPS	27.662	27.662	0
2	C01	SYBR	GAPDH	Unkn	ILG_1	ILG	39.4679	39.4679	0
2	C02	SYBR	GAPDH	Unkn	ILG_2	ILG	34.2139	34.2139	0
2	C03	SYBR	GAPDH	Unkn	ILG_3	ILG	36.0294	36.0294	0
2	C04	SYBR	IL-6	Unkn	ILG_1	ILG	25.75	25.75	0
2	C05	SYBR	IL-6	Unkn	ILG_2	ILG	26.3668	26.3668	0
2	C06	SYBR	IL-6	Unkn	ILG_3	ILG		0	0
2	C07	SYBR	IL-1b	Unkn	ILG_1	ILG	18.856	18.856	0
2	C08	SYBR	IL-1b	Unkn	ILG_2	ILG	19.1486	19.1486	0
2	C09	SYBR	IL-1b	Unkn	ILG_3	ILG	18.6434	18.6434	0
2	C10	SYBR	RhoC	Unkn	ILG_1	ILG	28.0852	28.0852	0
2	C11	SYBR	RhoC	Unkn	ILG_2	ILG	28.1745	28.1745	0
2	C12	SYBR	RhoC	Unkn	ILG_3	ILG	27.2575	27.2575	0
2	D01	SYBR	GAPDH	Unkn	AT56_1	AT56	36.6211	36.6211	0
2	D02	SYBR	GAPDH	Unkn	AT56_2	AT56	35.598	35.598	0
2	D03	SYBR	GAPDH	Unkn	AT56_3	AT56	34.2996	34.2996	0
2	D04	SYBR	IL-6	Unkn	AT56_1	AT56	22.1202	22.1202	0
2	D05	SYBR	IL-6	Unkn	AT56_2	AT56	21.8417	21.8417	0
2	D06	SYBR	IL-6	Unkn	AT56_3	AT56	23.9125	23.9125	0
2	D07	SYBR	IL-1b	Unkn	AT56_1	AT56	15.9136	15.9136	0
2	D08	SYBR	IL-1b	Unkn	AT56_2	AT56	16.0535	16.0535	0
2	D09	SYBR	IL-1b	Unkn	AT56_3	AT56	16.0142	16.0142	0
2	D10	SYBR	RhoC	Unkn	AT56_1	AT56	27.34	27.34	0
2	D11	SYBR	RhoC	Unkn	AT56_2	AT56	27.1217	27.1217	0
2	D12	SYBR	RhoC	Unkn	AT56_3	AT56	27.0044	27.0044	0
2	E01	SYBR	L-PGDS	Unkn	Ctrl_1	Ctrl	25.4729	25.4729	0
2	E02	SYBR	L-PGDS	Unkn	Ctrl_2	Ctrl	26.0035	26.0035	0
2	E03	SYBR	L-PGDS	Unkn	Ctrl_3	Ctrl	25.391	25.391	0
2	E04	SYBR	H-PGDS	Unkn	Ctrl_1	Ctrl	22.4548	22.4548	0
2	E05	SYBR	H-PGDS	Unkn	Ctrl_2	Ctrl	22.1557	22.1557	0
2	E06	SYBR	H-PGDS	Unkn	Ctrl_3	Ctrl	22.3018	22.3018	0
2	E07	SYBR	AKR1B1	Unkn	Ctrl_1	Ctrl	17.0216	17.0216	0
2	E08	SYBR	AKR1B1	Unkn	Ctrl_2	Ctrl	17.0518	17.0518	0
2	E09	SYBR	AKR1B1	Unkn	Ctrl_3	Ctrl	16.7506	16.7506	0
2	E10	SYBR	Appl2	Unkn	Ctrl_1	Ctrl	20.7372	20.7372	0
2	E11	SYBR	Appl2	Unkn	Ctrl_2	Ctrl	21.2466	21.2466	0
2	E12	SYBR	Appl2	Unkn	Ctrl_3	Ctrl	21.0776	21.0776	0
2	F01	SYBR	L-PGDS	Unkn	LPS_1	LPS	25.5592	25.5592	0
2	F02	SYBR	L-PGDS	Unkn	LPS_2	LPS	25.9414	25.9414	0
2	F03	SYBR	L-PGDS	Unkn	LPS_3	LPS	25.45	25.45	0
2	F04	SYBR	H-PGDS	Unkn	LPS_1	LPS	22.755	22.755	0
2	F05	SYBR	H-PGDS	Unkn	LPS_2	LPS	22.7298	22.7298	0
2	F06	SYBR	H-PGDS	Unkn	LPS_3	LPS	22.5222	22.5222	0
2	F07	SYBR	AKR1B1	Unkn	LPS_1	LPS	17.333	17.333	0
2	F08	SYBR	AKR1B1	Unkn	LPS_2	LPS	17.5889	17.5889	0
2	F09	SYBR	AKR1B1	Unkn	LPS_3	LPS	17.1102	17.1102	0
2	F10	SYBR	Appl2	Unkn	LPS_1	LPS	21.5794	21.5794	0
2	F11	SYBR	Appl2	Unkn	LPS_2	LPS	21.1445	21.1445	0
2	F12	SYBR	Appl2	Unkn	LPS_3	LPS	21.7887	21.7887	0
2	G01	SYBR	L-PGDS	Unkn	ILG_1	ILG	25.7515	25.7515	0
2	G02	SYBR	L-PGDS	Unkn	ILG_2	ILG	26.0454	26.0454	0
2	G03	SYBR	L-PGDS	Unkn	ILG_3	ILG	25.6303	25.6303	0
2	G04	SYBR	H-PGDS	Unkn	ILG_1	ILG	22.1293	22.1293	0
2	G05	SYBR	H-PGDS	Unkn	ILG_2	ILG	22.055	22.055	0
2	G06	SYBR	H-PGDS	Unkn	ILG_3	ILG	22.0397	22.0397	0
2	G07	SYBR	AKR1B1	Unkn	ILG_1	ILG	17.226	17.226	0
2	G08	SYBR	AKR1B1	Unkn	ILG_2	ILG	17.3845	17.3845	0
2	G09	SYBR	AKR1B1	Unkn	ILG_3	ILG	17.2777	17.2777	0
2	G10	SYBR	Appl2	Unkn	ILG_1	ILG	21.1001	21.1001	0
2	G11	SYBR	Appl2	Unkn	ILG_2	ILG	20.8951	20.8951	0
2	G12	SYBR	Appl2	Unkn	ILG_3	ILG	21.5005	21.5005	0
2	H01	SYBR	L-PGDS	Unkn	AT56_1	AT56	25.873	25.873	0
2	H02	SYBR	L-PGDS	Unkn	AT56_2	AT56	26.073	26.073	0
2	H03	SYBR	L-PGDS	Unkn	AT56_3	AT56	25.3664	25.3664	0
2	H04	SYBR	H-PGDS	Unkn	AT56_1	AT56	22.4043	22.4043	0
2	H05	SYBR	H-PGDS	Unkn	AT56_2	AT56	21.9428	21.9428	0
2	H06	SYBR	H-PGDS	Unkn	AT56_3	AT56	21.9313	21.9313	0
2	H07	SYBR	AKR1B1	Unkn	AT56_1	AT56	17.3794	17.3794	0
2	H08	SYBR	AKR1B1	Unkn	AT56_2	AT56	17.1712	17.1712	0
2	H09	SYBR	AKR1B1	Unkn	AT56_3	AT56	17.2144	17.2144	0
2	H10	SYBR	Appl2	Unkn	AT56_1	AT56	21.4831	21.4831	0
2	H11	SYBR	Appl2	Unkn	AT56_2	AT56	21.1244	21.1244	0
2	H12	SYBR	Appl2	Unkn	AT56_3	AT56	21.6261	21.6261	0
3	A01	SYBR	GAPDH	Unkn	Ctrl_1	Ctrl	13.9128	13.9128	0
3	A02	SYBR	GAPDH	Unkn	Ctrl_2	Ctrl	14.0169	14.0169	0
3	A03	SYBR	GAPDH	Unkn	Ctrl_3	Ctrl	13.7655	13.7655	0
3	A04	SYBR	IL-6	Unkn	Ctrl_1	Ctrl	33.3898	33.3898	0
3	A05	SYBR	IL-6	Unkn	Ctrl_2	Ctrl	32.0928	32.0928	0
3	A06	SYBR	IL-6	Unkn	Ctrl_3	Ctrl	31.8957	31.8957	0
3	A07	SYBR	IL-1b	Unkn	Ctrl_1	Ctrl	28.2595	28.2595	0
3	A08	SYBR	IL-1b	Unkn	Ctrl_2	Ctrl	28.1838	28.1838	0
3	A09	SYBR	IL-1b	Unkn	Ctrl_3	Ctrl	28.2054	28.2054	0
3	A10	SYBR	RhoC	Unkn	Ctrl_1	Ctrl	30.5159	30.5159	0
3	A11	SYBR	RhoC	Unkn	Ctrl_2	Ctrl	30.203	30.203	0
3	A12	SYBR	RhoC	Unkn	Ctrl_3	Ctrl	30.1195	30.1195	0
3	B01	SYBR	GAPDH	Unkn	LPS_1	LPS	14.0259	14.0259	0
3	B02	SYBR	GAPDH	Unkn	LPS_2	LPS	14.0848	14.0848	0
3	B03	SYBR	GAPDH	Unkn	LPS_3	LPS	13.8944	13.8944	0
3	B04	SYBR	IL-6	Unkn	LPS_1	LPS	21.354	21.354	0
3	B05	SYBR	IL-6	Unkn	LPS_2	LPS	21.5902	21.5902	0
3	B06	SYBR	IL-6	Unkn	LPS_3	LPS	21.1319	21.1319	0
3	B07	SYBR	IL-1b	Unkn	LPS_1	LPS	15.9021	15.9021	0
3	B08	SYBR	IL-1b	Unkn	LPS_2	LPS	16.1219	16.1219	0
3	B09	SYBR	IL-1b	Unkn	LPS_3	LPS	16.0182	16.0182	0
3	B10	SYBR	RhoC	Unkn	LPS_1	LPS	28.654	28.654	0
3	B11	SYBR	RhoC	Unkn	LPS_2	LPS	28.8748	28.8748	0
3	B12	SYBR	RhoC	Unkn	LPS_3	LPS	28.5782	28.5782	0
3	C01	SYBR	GAPDH	Unkn	ILG_1	ILG	14.196	14.196	0
3	C02	SYBR	GAPDH	Unkn	ILG_2	ILG	13.9475	13.9475	0
3	C03	SYBR	GAPDH	Unkn	ILG_3	ILG	14.1057	14.1057	0
3	C04	SYBR	IL-6	Unkn	ILG_1	ILG	24.1699	24.1699	0
3	C05	SYBR	IL-6	Unkn	ILG_2	ILG	24.1647	24.1647	0
3	C06	SYBR	IL-6	Unkn	ILG_3	ILG	23.5935	23.5935	0
3	C07	SYBR	IL-1b	Unkn	ILG_1	ILG	19.1393	19.1393	0
3	C08	SYBR	IL-1b	Unkn	ILG_2	ILG	19.3759	19.3759	0
3	C09	SYBR	IL-1b	Unkn	ILG_3	ILG	18.8066	18.8066	0
3	C10	SYBR	RhoC	Unkn	ILG_1	ILG	29.1581	29.1581	0
3	C11	SYBR	RhoC	Unkn	ILG_2	ILG	29.0151	29.0151	0
3	C12	SYBR	RhoC	Unkn	ILG_3	ILG	28.1361	28.1361	0
3	D01	SYBR	GAPDH	Unkn	AT56_1	AT56	13.9885	13.9885	0
3	D02	SYBR	GAPDH	Unkn	AT56_2	AT56	13.8049	13.8049	0
3	D03	SYBR	GAPDH	Unkn	AT56_3	AT56	13.6136	13.6136	0
3	D04	SYBR	IL-6	Unkn	AT56_1	AT56	20.8142	20.8142	0
3	D05	SYBR	IL-6	Unkn	AT56_2	AT56	20.5194	20.5194	0
3	D06	SYBR	IL-6	Unkn	AT56_3	AT56	20.4176	20.4176	0
3	D07	SYBR	IL-1b	Unkn	AT56_1	AT56	16.2562	16.2562	0
3	D08	SYBR	IL-1b	Unkn	AT56_2	AT56	16.2227	16.2227	0
3	D09	SYBR	IL-1b	Unkn	AT56_3	AT56	16.0444	16.0444	0
3	D10	SYBR	RhoC	Unkn	AT56_1	AT56	28.1619	28.1619	0
3	D11	SYBR	RhoC	Unkn	AT56_2	AT56	28.0238	28.0238	0
3	D12	SYBR	RhoC	Unkn	AT56_3	AT56	27.3843	27.3843	0
3	E01	SYBR	L-PGDS	Unkn	Ctrl_1	Ctrl	25.5749	25.5749	0
3	E02	SYBR	L-PGDS	Unkn	Ctrl_2	Ctrl	25.664	25.664	0
3	E03	SYBR	L-PGDS	Unkn	Ctrl_3	Ctrl	25.5978	25.5978	0
3	E04	SYBR	H-PGDS	Unkn	Ctrl_1	Ctrl	23.1762	23.1762	0
3	E05	SYBR	H-PGDS	Unkn	Ctrl_2	Ctrl	22.6951	22.6951	0
3	E06	SYBR	H-PGDS	Unkn	Ctrl_3	Ctrl	22.936	22.936	0
3	E07	SYBR	AKR1B1	Unkn	Ctrl_1	Ctrl	27.3127	27.3127	0
3	E08	SYBR	AKR1B1	Unkn	Ctrl_2	Ctrl	27.229	27.229	0
3	E09	SYBR	AKR1B1	Unkn	Ctrl_3	Ctrl	26.962	26.962	0
3	E10	SYBR	Appl2	Unkn	Ctrl_1	Ctrl	31.6063	31.6063	0
3	E11	SYBR	Appl2	Unkn	Ctrl_2	Ctrl	31.3354	31.3354	0
3	E12	SYBR	Appl2	Unkn	Ctrl_3	Ctrl	31.9006	31.9006	0
3	F01	SYBR	L-PGDS	Unkn	LPS_1	LPS	25.7326	25.7326	0
3	F02	SYBR	L-PGDS	Unkn	LPS_2	LPS	26.0816	26.0816	0
3	F03	SYBR	L-PGDS	Unkn	LPS_3	LPS	25.8601	25.8601	0
3	F04	SYBR	H-PGDS	Unkn	LPS_1	LPS	23.4383	23.4383	0
3	F05	SYBR	H-PGDS	Unkn	LPS_2	LPS	23.3985	23.3985	0
3	F06	SYBR	H-PGDS	Unkn	LPS_3	LPS	22.9769	22.9769	0
3	F07	SYBR	AKR1B1	Unkn	LPS_1	LPS	27.1288	27.1288	0
3	F08	SYBR	AKR1B1	Unkn	LPS_2	LPS	27.4755	27.4755	0
3	F09	SYBR	AKR1B1	Unkn	LPS_3	LPS	27.0663	27.0663	0
3	F10	SYBR	Appl2	Unkn	LPS_1	LPS	31.909	31.909	0
3	F11	SYBR	Appl2	Unkn	LPS_2	LPS	32.1354	32.1354	0
3	F12	SYBR	Appl2	Unkn	LPS_3	LPS	32.212	32.212	0
3	G01	SYBR	L-PGDS	Unkn	ILG_1	ILG	26.1036	26.1036	0
3	G02	SYBR	L-PGDS	Unkn	ILG_2	ILG	26.1273	26.1273	0
3	G03	SYBR	L-PGDS	Unkn	ILG_3	ILG	26.1252	26.1252	0
3	G04	SYBR	H-PGDS	Unkn	ILG_1	ILG	22.8531	22.8531	0
3	G05	SYBR	H-PGDS	Unkn	ILG_2	ILG	22.5267	22.5267	0
3	G06	SYBR	H-PGDS	Unkn	ILG_3	ILG	22.8493	22.8493	0
3	G07	SYBR	AKR1B1	Unkn	ILG_1	ILG	27.4153	27.4153	0
3	G08	SYBR	AKR1B1	Unkn	ILG_2	ILG	27.3114	27.3114	0
3	G09	SYBR	AKR1B1	Unkn	ILG_3	ILG	27.1633	27.1633	0
3	G10	SYBR	Appl2	Unkn	ILG_1	ILG	32.158	32.158	0
3	G11	SYBR	Appl2	Unkn	ILG_2	ILG	32.0318	32.0318	0
3	G12	SYBR	Appl2	Unkn	ILG_3	ILG	32.5171	32.5171	0
3	H01	SYBR	L-PGDS	Unkn	AT56_1	AT56	25.9022	25.9022	0
3	H02	SYBR	L-PGDS	Unkn	AT56_2	AT56	26.0269	26.0269	0
3	H03	SYBR	L-PGDS	Unkn	AT56_3	AT56	26.0192	26.0192	0
3	H04	SYBR	H-PGDS	Unkn	AT56_1	AT56	22.9613	22.9613	0
3	H05	SYBR	H-PGDS	Unkn	AT56_2	AT56	22.1892	22.1892	0
3	H06	SYBR	H-PGDS	Unkn	AT56_3	AT56	22.1955	22.1955	0
3	H07	SYBR	AKR1B1	Unkn	AT56_1	AT56	27.277	27.277	0
3	H08	SYBR	AKR1B1	Unkn	AT56_2	AT56	27.2273	27.2273	0
3	H09	SYBR	AKR1B1	Unkn	AT56_3	AT56	26.9311	26.9311	0
3	H10	SYBR	Appl2	Unkn	AT56_1	AT56	32.2925	32.2925	0
3	H11	SYBR	Appl2	Unkn	AT56_2	AT56	32.0431	32.0431	0
3	H12	SYBR	Appl2	Unkn	AT56_3	AT56	32.376	32.376	0

### Sheet: Sheet2
Replicate	Well	Fluor	Target	Content	Sample	Biological Set Name	Cq	Cq Mean	Cq Std. Dev
1	A01	SYBR	GAPDH	Unkn	Ctrl_1	Ctrl	14.287	14.287	0
1	A02	SYBR	GAPDH	Unkn	Ctrl_2	Ctrl	14.2736	14.2736	0
1	A03	SYBR	GAPDH	Unkn	Ctrl_3	Ctrl	14.4063	14.4063	0
1	B01	SYBR	GAPDH	Unkn	LPS_1	LPS	14.4222	14.4222	0
1	B02	SYBR	GAPDH	Unkn	LPS_2	LPS	14.2904	14.2904	0
1	B03	SYBR	GAPDH	Unkn	LPS_3	LPS	14.2264	14.2264	0
1	C01	SYBR	GAPDH	Unkn	ILG_1	ILG	14.5456	14.5456	0
1	C02	SYBR	GAPDH	Unkn	ILG_2	ILG	14.3165	14.3165	0
1	C03	SYBR	GAPDH	Unkn	ILG_3	ILG	14.3714	14.3714	0
1	D01	SYBR	GAPDH	Unkn	AT56_1	AT56	14.2281	14.2281	0
1	D02	SYBR	GAPDH	Unkn	AT56_2	AT56	14.202	14.202	0
1	D03	SYBR	GAPDH	Unkn	AT56_3	AT56	14.1158	14.1158	0
1	E01	SYBR	TNFa	Unkn	Ctrl_1	Ctrl	20.2724	20.2724	0
1	E02	SYBR	TNFa	Unkn	Ctrl_2	Ctrl	19.9896	19.9896	0
1	E03	SYBR	TNFa	Unkn	Ctrl_3	Ctrl	20.2899	20.2899	0
1	F01	SYBR	TNFa	Unkn	LPS_1	LPS	15.1165	15.1165	0
1	F02	SYBR	TNFa	Unkn	LPS_2	LPS	15.1244	15.1244	0
1	F03	SYBR	TNFa	Unkn	LPS_3	LPS	15.0917	15.0917	0
1	G01	SYBR	TNFa	Unkn	ILG_1	ILG	14.7836	14.7836	0
1	G02	SYBR	TNFa	Unkn	ILG_2	ILG	14.9133	14.9133	0
1	G03	SYBR	TNFa	Unkn	ILG_3	ILG	14.9928	14.9928	0
1	H01	SYBR	TNFa	Unkn	AT56_1	AT56	15.1355	15.1355	0
1	H02	SYBR	TNFa	Unkn	AT56_2	AT56	15.2123	15.2123	0
1	H03	SYBR	TNFa	Unkn	AT56_3	AT56	15.266	15.266	0
2	A01	SYBR	GAPDH	Unkn	Ctrl_1	Ctrl	14.2392	14.2392	0
2	A02	SYBR	GAPDH	Unkn	Ctrl_2	Ctrl	14.4766	14.4766	0
2	A03	SYBR	GAPDH	Unkn	Ctrl_3	Ctrl	14.0598	14.0598	0
2	B01	SYBR	GAPDH	Unkn	LPS_1	LPS	14.3425	14.3425	0
2	B02	SYBR	GAPDH	Unkn	LPS_2	LPS	14.4682	14.4682	0
2	B03	SYBR	GAPDH	Unkn	LPS_3	LPS	14.0938	14.0938	0
2	C01	SYBR	GAPDH	Unkn	ILG_1	ILG	14.1908	14.1908	0
2	C02	SYBR	GAPDH	Unkn	ILG_2	ILG	14.2116	14.2116	0
2	C03	SYBR	GAPDH	Unkn	ILG_3	ILG	14.3114	14.3114	0
2	D01	SYBR	GAPDH	Unkn	AT56_1	AT56	14.0864	14.0864	0
2	D02	SYBR	GAPDH	Unkn	AT56_2	AT56	14.1023	14.1023	0
2	D03	SYBR	GAPDH	Unkn	AT56_3	AT56	14.0075	14.0075	0
2	E01	SYBR	TNFa	Unkn	Ctrl_1	Ctrl	15.3169	15.3169	0
2	E02	SYBR	TNFa	Unkn	Ctrl_2	Ctrl	20.5563	20.5563	0
2	E03	SYBR	TNFa	Unkn	Ctrl_3	Ctrl	20.685	20.685	0
2	F01	SYBR	TNFa	Unkn	LPS_1	LPS	15.0928	15.0928	0
2	F02	SYBR	TNFa	Unkn	LPS_2	LPS	15.062	15.062	0
2	F03	SYBR	TNFa	Unkn	LPS_3	LPS	15.5319	15.5319	0
2	G01	SYBR	TNFa	Unkn	ILG_1	ILG	15.138	15.138	0
2	G02	SYBR	TNFa	Unkn	ILG_2	ILG	14.7601	14.7601	0
2	G03	SYBR	TNFa	Unkn	ILG_3	ILG	15.2215	15.2215	0
2	H01	SYBR	TNFa	Unkn	AT56_1	AT56	15.1572	15.1572	0
2	H02	SYBR	TNFa	Unkn	AT56_2	AT56	15.0058	15.0058	0
2	H03	SYBR	TNFa	Unkn	AT56_3	AT56	15.0964	15.0964	0
3	A01	SYBR	GAPDH	Unkn	Ctrl_1	Ctrl	14.1013	14.1013	0
3	A02	SYBR	GAPDH	Unkn	Ctrl_2	Ctrl	14.2119	14.2119	0
3	A03	SYBR	GAPDH	Unkn	Ctrl_3	Ctrl	14.0523	14.0523	0
3	B01	SYBR	GAPDH	Unkn	LPS_1	LPS	14.0718	14.0718	0
3	B02	SYBR	GAPDH	Unkn	LPS_2	LPS	14.1513	14.1513	0
3	B03	SYBR	GAPDH	Unkn	LPS_3	LPS	14.0659	14.0659	0
3	C01	SYBR	GAPDH	Unkn	ILG_1	ILG	14.0356	14.0356	0
3	C02	SYBR	GAPDH	Unkn	ILG_2	ILG	14.3513	14.3513	0
3	C03	SYBR	GAPDH	Unkn	ILG_3	ILG	14.0725	14.0725	0
3	D01	SYBR	GAPDH	Unkn	AT56_1	AT56	14.0572	14.0572	0
3	D02	SYBR	GAPDH	Unkn	AT56_2	AT56	13.7784	13.7784	0
3	D03	SYBR	GAPDH	Unkn	AT56_3	AT56	13.9729	13.9729	0
3	E01	SYBR	TNFa	Unkn	Ctrl_1	Ctrl	19.9943	19.9943	0
3	E02	SYBR	TNFa	Unkn	Ctrl_2	Ctrl	20.0211	20.0211	0
3	E03	SYBR	TNFa	Unkn	Ctrl_3	Ctrl	19.9911	19.9911	0
3	F01	SYBR	TNFa	Unkn	LPS_1	LPS	15.0617	15.0617	0
3	F02	SYBR	TNFa	Unkn	LPS_2	LPS	15.0638	15.0638	0
3	F03	SYBR	TNFa	Unkn	LPS_3	LPS	15.008	15.008	0
3	G01	SYBR	TNFa	Unkn	ILG_1	ILG	14.9289	14.9289	0
3	G02	SYBR	TNFa	Unkn	ILG_2	ILG	14.8703	14.8703	0
3	G03	SYBR	TNFa	Unkn	ILG_3	ILG	14.9881	14.9881	0
3	H01	SYBR	TNFa	Unkn	AT56_1	AT56	16.149	16.149	0
3	H02	SYBR	TNFa	Unkn	AT56_2	AT56	15.0722	15.0722	0
3	H03	SYBR	TNFa	Unkn	AT56_3	AT56	15.0539	15.0539	0
