## Supplementary material for "Elucidation of the anti-inflammatory mechanism of isoliquiritigenin from *Glycyrrhiza uralensis* using activity-based protein profiling": Source data: Source data for Figure 3 (western-blotting).xlsx

### Sheet: Sheet1
Name	class	L-PGDS	GAPDH	ratio
Control_1	Control	28969	12197	2.37509
Control_2	Control	37318	9381	3.97804
Control_3	Control	30994	11294	2.74429
Control_4	Control	40670	8225	4.94468
ILG_1	ILG	36873	11307	3.26108
ILG_2	ILG	30258	3603	8.398
ILG_3	ILG	44326	6274	7.06503
ILG_4	ILG	40799	17297	2.35873
